# Three-dimensional genomic mapping of human pancreatic tissue reveals striking multifocality and genetic heterogeneity in precancerous lesions

**DOI:** 10.1101/2023.01.27.525553

**Authors:** Alicia M Braxton, Ashley L Kiemen, Mia P Grahn, André Forjaz, Jaanvi Mahesh Babu, Lily Zheng, Liping Jiang, Haixia Cheng, Qianqian Song, Rebecca Reichel, Sarah Graham, Alexander I Damanakis, Catherine G Fischer, Stephanie Mou, Cameron Metz, Julie Granger, Xiao-Ding Liu, Niklas Bachmann, Cristina Almagro-Pérez, Ann Chenyu Jiang, Jeonghyun Yoo, Bridgette Kim, Scott Du, Eli Foster, Jocelyn Y Hsu, Paula Andreu Rivera, Linda C Chu, Fengze Liu, Noushin Niknafs, Elliot K Fishman, Alan Yuille, Nicholas J Roberts, Elizabeth D Thompson, Robert B Scharpf, Toby C Cornish, Yuchen Jiao, Rachel Karchin, Ralph H Hruban, Pei-Hsun Wu, Denis Wirtz, Laura D Wood

**Author notes:** Authors contributed equally (Alicia M Braxton, Ashley L Kiemen). To whom correspondence should be addressed: Laura D. Wood, MD, PhD, CRB2 Room 345, 1550 Orleans Street, Baltimore, MD 21231, Denis Wirtz, PhD, 265 Garland Hall, 3400 N. Charles Street, Baltimore, MD 21218, Yuchen Jiao, PhD, 4127 Laobingfang Building, 17 Panjiayuannali, Cancer Hospital, Chinese Academy of Medical Sciences, Beijing, China, 86-10-87787615.

## Abstract

Pancreatic intraepithelial neoplasia (PanIN) is a precursor to pancreatic cancer and represents a critical opportunity for cancer interception. However, the number, size, shape, and connectivity of PanINs in human pancreatic tissue samples are largely unknown. In this study, we quantitatively assessed human PanINs using CODA, a novel machine-learning pipeline for 3D image analysis that generates quantifiable models of large pieces of human pancreas with single-cell resolution. Using a cohort of 38 large slabs of grossly normal human pancreas from surgical resection specimens, we identified striking multifocality of PanINs, with a mean burden of 13 spatially separate PanINs per cm^3^ of sampled tissue. Extrapolating this burden to the entire pancreas suggested a median of approximately 1000 PanINs in an entire pancreas. In order to better understand the clonal relationships within and between PanINs, we developed a pipeline for CODA-guided multi-region genomic analysis of PanINs, including targeted and whole exome sequencing. Multi-region assessment of 37 PanINs from eight additional human pancreatic tissue slabs revealed that almost all PanINs contained hotspot mutations in the oncogene *KRAS*, but no gene other than *KRAS* was altered in more than 20% of the analyzed PanINs. PanINs contained a mean of 13 somatic mutations per region when analyzed by whole exome sequencing. The majority of analyzed PanINs originated from independent clonal events, with distinct somatic mutation profiles between PanINs in the same tissue slab. A subset of the analyzed PanINs contained multiple *KRAS* mutations, suggesting a polyclonal origin even in PanINs that are contiguous by rigorous 3D assessment. This study leverages a novel 3D genomic mapping approach to describe, for the first time, the spatial and genetic multifocality of human PanINs, providing important insights into the initiation and progression of pancreatic neoplasia.
