## Supplementary Table 1 for "Three-dimensional genomic mapping of human pancreatic tissue reveals striking multifocality and genetic heterogeneity in precancerous lesions"

### Sheet: Sample Analyses
Supplementary Table 1.0 Summary of Patient Samples and Analyses Performed
Case ID	Grade of Dyplasia	3D Modeling	Sequencing
15	Low and High	X	N/A
18	Low	X	N/A
22	Low	X	N/A
23	Low	X	N/A
24	Low	X	N/A
26	Low	X	N/A
28	Low, PDAC	X	N/A
30	Low, PDAC	X	N/A
31	Low	X	N/A
32	Low	X	N/A
33	Low	X	N/A
34	Low, PDAC	X	N/A
36	Low	X	N/A
37	Low	X	N/A
41	Low	X	N/A
43	Low	X	N/A
46	Low	X	N/A
47	Low and High	X	N/A
49	Low	X	N/A
50	Low	X	N/A
51	Low	X	N/A
54	Low	X	N/A
56	Low	X	N/A
57	Low	X	N/A
59	Low	X	N/A
60	Low	X	N/A
61	Low	X	N/A
62	Low	X	N/A
65	Low	X	N/A
66	Low	X	N/A
69	Low	X	N/A
70	Low	X	N/A
72	Low	X	N/A
73	Low	X	N/A
74	Low	X	N/A
77	Low	X	N/A
80	Low	X	N/A
86	Low	X	N/A
92	Low and High, PDAC	X	X
98	Low	X	X
104	Low and High, PDAC	X	X
114	Low	X	X
116	Low	X	X
117	Low	X	X
151	Low	X	X
155	Low	X	X

### Sheet: Clinical Characteristics
Supplementary Table 1.1 Clinicopathological data
Case #	Age (at Surgery)*	Sex	Surgery	Histologic Diagnosis	Location of Sample	Ductal vs Nonductal Disase	# of Slides
15	60	F	Distal Pancreatectomy	Well differentiated neuroendocrine tumor	Tail	Nonductal	1000
18	60	F	Pancreaticoduodenectomy	Moderately differentiated PDAC	Head	Ductal	1657
22	70	M	Distal Pancreatectomy	Poorly differentiated PDAC	Tail	Ductal	1361
23	70	F	Pancreaticoduodenectomy	Tubulovillous adenoma high grade dysplasia	Head	Nonductal	1285
24	70	M	Pancreaticoduodenectomy	Poorly differentiated common bile duct adenocarcinoma	Head	Nonductal	785
26	70	M	Pancreaticoduodenectomy	Common bile duct adenocarcinoma	Head	Nonductal	1040
28	90	M	Pancreaticoduodenectomy	Moderately differentiated PDAC	Head	Ductal	1110
30	90	F	Pancreaticoduodenectomy	Moderately differentiated PDAC	Head	Ductal	1200
31	80	M	Pancreaticoduodenectomy	Adenocarcinoma arising from an ampullary adneoma	Head	Nonductal	1500
32	50	F	Pancreaticoduodenectomy	Poorly differentiated adenocarcinoma of the gallbladder	Head	Nonductal	1600
33	60	M	Distal Pancreatectomy	Well differentiated neuroendocrine tumor	Tail	Nonductal	1400
34	70	F	Pancreaticoduodenectomy	Moderately differentiated PDAC	Head	Ductal	790
36	70	F	Pancreaticoduodenectomy	Adenocarcinoma of the gallbladder	Head	Nonductal	824
37	60	M	Pancreaticoduodenectomy	Poorly differentiated common bile duct adenocarcinoma	Head	Nonductal	1300
41	90	F	Distal Pancreatectomy	Serous cystadenoma	Tail	Nonductal	1100
43	60	F	Total Pancreatectomy	Moderately to poorly differentiated PDAC	Unspecified	Ductal	1400
46	60	F	Pancreaticoduodenectomy	Duodenal tubulovillous adenoma with well differentiated neuroendocrine tumor	Head	Nonductal	1300
47	60	F	Distal Pancreatectomy	Serous cystadenoma	Tail	Nonductal	1300
49	60	F	Pancreaticoduodenectomy	Ampullary adenoma with high grade dysplasia	Head	Nonductal	1000
50	60	F	Distal Pancreatectomy	Mucinous cystic neoplasm with mild dysplasia	Tail	Nonductal	1698
51	70	F	Pancreaticoduodenectomy	Undifferentiated carcinoma	Head	Nonductal	679
54	80	F	Pancreaticoduodenectomy	Poorly to moderately differentiated PDAC	Head	Ductal	1300
56	70	F	Pancreaticoduodenectomy	Moderately differentiated PDAC	Head	Ductal	1300
57	60	F	Distal Pancreatectomy	Mucinous cystic neoplasm with mild dysplasia	Tail	Nonductal	1300
59	60	F	Pancreaticoduodenectomy	Poorly differentiated PDAC	Head	Ductal	1390
60	60	F	Pancreaticoduodenectomy	Well differentiated neuroendocrine tumor	Head	Nonductal	892
61	80	M	Pancreaticoduodenectomy	Ampullary adenocarcinoma	Head	Nonductal	1551
62	70	F	Pancreaticoduodenectomy	Moderately differentiated PDAC	Head	Ductal	1300
65	80	M	Pancreaticoduodenectomy	Metastatic clear cell renal cell carcinoma	Head	Nonductal	998
66	70	M	Pancreaticoduodenectomy	Serous cystadenoma	Head	Nonductal	1703
69	70	F	Pancreaticoduodenectomy	Tubular adenoma of the duodenum	Head	Nonductal	1300
70	70	F	Pancreaticoduodenectomy	Moderately to poorly differentiated common bile duct adenocarcinoma	Head	Nonductal	1220
72	60	F	Pancreaticoduodenectomy	Lymphoepithelial cyst	Head	Nonductal	1500
73	60	M	Pancreaticoduodenectomy	Common bile duct adenocarcinoma	Head	Nonductal	1450
74	60	M	Pancreaticoduodenectomy	Poorly differentiated PDAC	Head	Ductal	1300
77	60	M	Pancreaticoduodenectomy	Multifocal ampullar carcinoid tumor	Head	Nonductal	1370
80	60	M	Pancreaticoduodenectomy	Common bile duct adenocarcinoma	Head	Nonductal	1430
86	60	M	Pancreaticoduodenectomy	Poorly differentiated PDAC	Head	Ductal	1598
92	70	F	Pancreaticoduodenectomy	Moderately differentiated PDAC	Head	Ductal	1001
98	70	F	Pancreaticoduodenectomy	Metastatic colon cancer	Head	Nonductal	694
104	70	M	Total Pancreatectomy	Poorly differentiated common bile duct adenocarcinoma	Unspecified	Nonductal	739
114	40	M	Pancreaticoduodenectomy	Moderately differentiated PDAC	Head	Ductal	900
116	70	M	Pancreaticoduodenectomy	Moderate to poorly differentiated PDAC	Head	Ductal	627
117	60	F	Distal Pancreatectomy	Well differentiated neuroendocrine tumor	Tail	Nonductal	764
151	70	F	Distal Pancreatectomy	Serous cystadenoma	Tail	Nonductal	1000
155	70	M	Distal Pancreatectomy	Well differentiated neuroendocrine tumor	Tail	Nonductal	500
*To ensure patient privacy, age (at surgery) was rounded to the nearest decade

### Sheet: Sequencing Samples
Supplementary Table 1.2 Summary of PanIN Samples and Sequencing Analyses Performed
Patient ID	Sample ID	Lesion	Region	Sample Type	Analysis Performed
92	92_A.2	A	2	LG PanIN	Targeted, WES, RaceSeq
92	92_A.3	A	3	LG PanIN	Targeted, WES, RaceSeq
92	92_A.4	A	4	LG PanIN	Targeted, WES, RaceSeq
92	92_A.5	A	5	LG PanIN	Targeted, WES, RaceSeq
92	92_B.2	B	2	LG PanIN	Targeted, WES, RaceSeq
92	92_B.3	B	3	LG PanIN	Targeted, WES, RaceSeq
92	92_C.3	C	3	LG PanIN	Targeted
92	92_C.4	C	4	LG PanIN	Targeted, WES, RaceSeq
92	92_D.1	D LG	1	LG PanIN	Targeted, WES, RaceSeq
92	92_D.2 LG	D LG	2	LG PanIN	Targeted, WES, RaceSeq
92	92_D.2 HG	D HG	2	HG PanIN	Targeted, WES, RaceSeq
92	92_D.3 LG	D LG	3	LG PanIN	Targeted, WES, RaceSeq
92	92_D.3 HG	D HG	3	HG PanIN	Targeted, WES, RaceSeq
92	92_D.4 LG	D LG	4	LG PanIN	Targeted, WES, RaceSeq
92	92_D.4 HG	D HG	4	HG PanIN	Targeted, WES, RaceSeq
92	92_D.5 LG	D LG	5	LG PanIN	Targeted, WES, RaceSeq
92	92_D.5 HG	D HG	5	HG PanIN	Targeted
92	92_PDAC.4	PDAC	4	PDAC	Targeted
92	92_PDAC.5	PDAC	5	PDAC	Targeted, WES, RaceSeq
92	92_Matched PDAC	Matched PDAC	N/A	PDAC	Targeted, WES, RaceSeq
92	92 Matched Normal	N/A	N/A	Duodenum	Targeted, WES, RaceSeq
98	98_A.3	A	3	LG PanIN	Targeted
98	98_A.4	A	4	LG PanIN	Targeted
98	98_B.1	B	1	LG PanIN	Targeted
98	98_B.2	B	2	LG PanIN	Targeted, WES, RaceSeq
98	98_B.3	B	3	LG PanIN	Targeted, WES, RaceSeq
98	98_B.4	B	4	LG PanIN	Targeted, WES, RaceSeq
98	98_B.5	B	5	LG PanIN	Targeted, WES, RaceSeq
98	98_C.1	C	1	LG PanIN	Targeted
98	98_C.2	C	2	LG PanIN	Targeted
98	98_D.2	D	2	LG PanIN	Targeted, WES, RaceSeq
98	98_D.3	D	3	LG PanIN	Targeted, WES, RaceSeq
98	98_D.4	D	4	LG PanIN	Targeted, WES, RaceSeq
98	98_D.5	D	5	LG PanIN	Targeted, WES, RaceSeq
98	98_E.5	E	5	LG PanIN	Targeted
98	98_F.1	F	1	LG PanIN	Targeted, WES, RaceSeq
98	98_F.2	F	2	LG PanIN	Targeted, WES, RaceSeq
98	98_G.1	G	1	LG PanIN	Targeted
98	98_G.2	G	2	LG PanIN	Targeted, WES, RaceSeq
98	98_G.3	G	3	LG PanIN	Targeted
98	98_H.2	H	2	LG PanIN	Targeted, WES, RaceSeq
98	98_I.2	I	2	LG PanIN	Targeted
98	98_J.1	J	1	LG PanIN	Targeted
98	98_K.1	K	1	LG PanIN	Targeted
98	98 Matched Normal	N/A	N/A	Duodenum	Targeted, WES, RaceSeq
104	104_A.1	A	1	LG PanIN	Targeted, WES, RaceSeq
104	104_A.2	A	2	LG PanIN	Targeted, WES, RaceSeq
104	104_B.1	B	1	LG PanIN	Targeted
104	104_C.1.LG	C LG	1	LG PanIN	Targeted, WES, RaceSeq
104	104_C.1.HG	C HG	1	HG PanIN	Targeted
104	104_D.1	D LG	1	LG PanIN	Targeted
104	104_D.2	D LG	2	LG PanIN	Targeted, WES, RaceSeq
104	104_D.3	D LG	3	LG PanIN	Targeted, WES, RaceSeq
104	104_D.4.LG	D LG	4	LG PanIN	Targeted, WES, RaceSeq
104	104_D.4.HG	D HG	4	HG PanIN	Targeted, WES, RaceSeq
104	104_PDAC.Vessel.2	PDAC	2	PDAC	Targeted
104	104_PDAC.LN.2	PDAC	2	PDAC	Targeted, WES, RaceSeq
104	104_PDAC.LN.3	PDAC	3	PDAC	Targeted, WES, RaceSeq
104	104_PDAC.LN.4	PDAC	4	PDAC	Targeted, WES, RaceSeq
104	104_PDAC.LN.5	PDAC	5	PDAC	Targeted, WES, RaceSeq
104	104_Matched PDAC	Matched PDAC	N/A	PDAC	Targeted, WES, RaceSeq
104	104 Matched Normal	N/A	N/A	Duodenum	Targeted, WES, RaceSeq
114	114_A.1	A	1	LG PanIN	Targeted, WES, RaceSeq
114	114_A.2	A	2	LG PanIN	Targeted, WES, RaceSeq
114	114_A.3	A	3	LG PanIN	Targeted, WES, RaceSeq
114	114_A.4	A	4	LG PanIN	Targeted, WES, RaceSeq
114	114_A.5	A	5	LG PanIN	Targeted
114	114_B.1	B	1	LG PanIN	Targeted, WES, RaceSeq
114	114_B.2	B	2	LG PanIN	Targeted, WES, RaceSeq
114	114_C.4	C	4	LG PanIN	Targeted
114	114_Matched PDAC	Matched PDAC	N/A	PDAC	Targeted, WES, RaceSeq
114	114 Matched Normal	N/A	N/A	Duodenum	Targeted, WES, RaceSeq
116	116_A.1	A	1	LG PanIN	Targeted
116	116_A.2	A	2	LG PanIN	Targeted, WES, RaceSeq
116	116_A.3	A	3	LG PanIN	Targeted
116	116_A.4	A	4	LG PanIN	Targeted
116	116_B.1	B	1	LG PanIN	Targeted, WES, RaceSeq
116	116_B.2	B	2	LG PanIN	Targeted
116	116_C.1	C	1	LG PanIN	Targeted
116	116_C.2	C	2	LG PanIN	Targeted, WES, RaceSeq
116	116_D.3-5	D	3-5	LG PanIN	Targeted
116	116_E.1-2	E	1-2	LG PanIN	Targeted
116	116 Matched PDAC	Matched PDAC	N/A	PDAC	Targeted, WES, RaceSeq
116	116 Matched Normal	N/A	N/A	Duodenum	Targeted, WES, RaceSeq
117	117_A.2	A	2	LG PanIN	Targeted, WES, RaceSeq
117	117_A.3	A	3	LG PanIN	Targeted, WES, RaceSeq
117	117_A.4	A	4	LG PanIN	Targeted, WES, RaceSeq
117	117_A.5	A	5	LG PanIN	Targeted, WES, RaceSeq
117	117_B.1	B	1	LG PanIN	Targeted
117	117_B.2	B	2	LG PanIN	Targeted
117	117_C.1	C	1	LG PanIN	Targeted
117	117_D.1	D	1	LG PanIN	Targeted
117	117 Matched Normal	N/A	N/A	Spleen	Targeted, WES, RaceSeq
151	151_A.1	A	1	LG PanIN	Targeted, WES, RaceSeq
151	151_A.2	A	2	LG PanIN	Targeted, WES, RaceSeq
151	151_A.3	A	3	LG PanIN	Targeted, WES, RaceSeq
151	151_A.4	A	4	LG PanIN	Targeted
151	151_A.5	A	5	LG PanIN	Targeted
151	151_B.1	B	1	LG PanIN	Targeted
151	151 Matched Normal	N/A	N/A	Spleen	Targeted, WES, RaceSeq
155	155_A.1	A	1	LG PanIN	Targeted
155	155_A.2	A	2	LG PanIN	Targeted
155	155_A.3	A	3	LG PanIN	Targeted, WES, RaceSeq
155	155_A.4	A	4	LG PanIN	Targeted
155	155_B.1	B	1	LG PanIN	Targeted
155	155_B.2	B	2	LG PanIN	Targeted, WES, RaceSeq
155	155_B.3	B	3	LG PanIN	Targeted
155	155_B.4	B	3	LG PanIN	Targeted
155	155_C.1	C	1	LG PanIN	Targeted
155	155_C.2	C	2	LG PanIN	Targeted
155	155_D.1	D	1	LG PanIN	Targeted
155	155_D.2	D	2	LG PanIN	Targeted
155	155 Matched Normal	N/A	N/A	Spleen	Targeted, WES, RaceSeq
