## Supplementary Table 2 for "Three-dimensional genomic mapping of human pancreatic tissue reveals striking multifocality and genetic heterogeneity in precancerous lesions"

### Sheet: 3D Modeling Cohort
Supplementary Table 2.0 3D Modeling Only Quantifications
									Volume (mm3) By Cell Type									Number of Cells
Case #	Sample Volume (cm3)	Total PanINs	PanIN Burden (Total PanINs/cm3)	Completely Enclosed PanINs	PanIN Burden (Enclosed PanINs/cm3)	PanINs Not Enclosed	PanIN Extrapolation (0.5 Percentile)	Percent Neoplastic Ductal Cells1	Islets	Normal Ductal Epithelium	Smooth Muscle	Fat	Acini	Extracellular Matrix	PanIN	PDAC	Lypmh Node	Islets	Normal Ductal Epithelium	Smooth Muscle	Fat	Acini	Extracellular Matrix	PanIN	PDAC	Lypmh Node
15	1.08533	29	26.7201	15	13.8207	14	2067.49	25.2972	10.8243	3.8461	18.1594	429.032	479.843	88.2066	1.46956	0	0	9358408	1861352	5796530	13957060	350899587	30273251	630323	0	0
18	2.03941	52	25.4976	37	18.1425	15	1972.91	53.474	14.9632	13.6492	60.8964	207.641	947.403	699.861	22.0497	0	0	12537787	6811022	14572166	14546695	628456806	303867396	7828166	0	0
22	3.34839	15	4.47977	7	2.09056	8	424.69	20.5882	16.6897	8.57087	85.9087	275.433	2430.58	370.27	3.30534	0	0	13942825	3764606	10003893	13127648	1658029055	80952658	976006	0	0
23	2.02054	12	5.93901	7	3.46442	5	459.54	21.6158	13.1458	7.0429	46.6139	112.149	1560.07	136.652	2.03265	0	0	11224187	3633831	17899779	5806672	1103907485	48136387	1002093	0	0
24	1.54873	24	15.4966	18	11.6224	6	1469.1	45.0739	11.5579	4.93323	21.1568	322.127	1044.93	67.9462	3.85568	0	0	9645829	2239386	8235423	12220659	705708824	27924300	1837705	0	0
26	1.93661	25	12.9092	18	9.29461	7	1223.81	7.15332	5.60129	7.014	27.4298	74.3889	1512.96	185.732	0.656033	0	0	4247856	3027539	5734064	3560835	1103716985	37156617	233255	0	0
28	1.68689	18	10.6705	11	6.52087	7	1011.58	11.9172	14.6845	8.39581	41.1672	230.113	1100.65	226.93	1.3151	0.00492653	0	11596946	3551207	7583708	13083335	734735954	62082238	480464	1560	0
30	1.37036	25	18.2434	13	9.48655	12	1411.6	24.8058	6.80814	11.6641	23.46	111.577	888.785	238.038	5.47118	0.0049801	0	5705894	5318967	5792792	5849408	601107132	81658850	1754676	2218	0
31	2.17103	14	6.44856	7	3.22428	7	611.33	8.82561	29.7623	7.13231	30.9486	536.999	1183.64	328.361	0.899524	0	0	21870614	2826324	5834837	25871577	721070211	115920522	273586	0	0
32	2.06987	17	8.21307	11	5.31434	6	635.5	10.9986	10.5752	7.58163	22.9967	37.9379	1715.7	202.577	1.37621	0	0	8576121	3434466	5226674	3053440	1189779230	52943224	424423	0	0
33	1.94632	17	8.73444	13	6.67928	4	828.04	54.8091	21.4589	3.57316	33.1818	86.8955	1617.12	109.179	5.07838	0	0	18177551	1789181	9341834	5177222	1129179692	38216871	2169983	0	0
34	1.68549	16	9.49281	8	4.7464	8	734.52	34.5561	12.2437	3.95209	21.9928	828.132	631.584	102.869	3.24461	0.199095	0	9552633	1753560	4018500	17649972	415290504	25923764	925926	71486	0
36	1.66067	16	9.63469	12	7.22601	4	745.49	40.5897	11.9783	4.84821	38.6599	61.7457	1294.84	165.673	4.39324	0	0	10187476	2049420	5280903	4260593	888264380	37032021	1400183	0	0
37	1.51683	30	19.7781	13	8.57049	17	1875	73.5823	27.2832	9.18787	19.0155	396.881	648.39	334.254	27.3268	0	0	22368391	4471415	7465563	19261128	434509742	161958710	12454410	0	0
41	1.64886	23	13.949	11	6.67127	12	1079.32	64.3791	20.3359	3.30762	33.0247	468.196	836.869	195.291	7.20296	0	0	18068606	1696716	10815947	21108072	581417171	59510023	3066543	0	0
43	1.84577	28	15.1698	24	13.0027	4	1173.78	10.851	12.7484	6.51451	23.3827	570.381	1048.96	86.3361	1.00104	0	0	9781899	2649029	4323837	13380149	678662669	19754732	322434	0	0
46	1.89723	36	18.975	22	11.5959	14	1468.22	42.7764	13.6574	7.7452	51.8166	115.818	1198.03	245.973	7.98066	0	0	11600571	3334494	8801070	5713260	896313329	54279468	2492632	0	0
47	1.66666	22	13.2001	13	7.80005	9	1021.37	42.0155	26.9572	5.68347	22.0538	236.934	1211.23	99.3939	4.89491	0	0	22952409	2848422	7476108	8705490	818472545	36506687	2063963	0	0
49	1.96329	32	16.2992	24	12.2244	8	1261.17	38.2106	34.6266	6.85902	42.0539	363.802	1187.39	218.338	6.31618	0	0	27522601	2824436	5907906	14590457	793808991	46493780	1746635	0	0
50	2.24163	4	1.78442	3	1.33831	1	138.07	4.06301	24.4492	5.38643	74.5325	74.372	1767.07	139.975	0.294648	0	0	20595578	2236413	9044151	4279394	1231198425	26126014	94714	0	0
51	1.06718	22	20.615	19	17.8039	3	1595.11	1.92722	2.95425	6.51892	35.2778	35.845	813.548	111.648	0.151447	0	0	2297621	2505537	4782215	1748488	548455478	25267037	49236	0	0
54	2.49864	13	5.20283	4	1.60087	9	402.58	41.0304	33.1069	5.66459	23.6643	991.182	1249.9	94.2602	4.15798	0	0	29508095	3047360	8936276	35505562	863085206	41382788	2120322	0	0
56	2.976	21	7.05645	17	5.71236	4	546	34.1497	11.5904	12.3943	44.0941	451.225	2066.35	262.022	8.91446	0	0	9380360	5307098	7811843	15251555	1377923775	53244675	2752244	0	0
57	1.98388	11	5.54468	8	4.03249	3	429.03	18.0216	55.0894	10.7196	21.1524	417.176	1309.59	95.8622	3.60413	0	0	46282143	4519301	4340384	8956702	944723183	27245223	993493	0	0
59	2.38166	48	20.154	27	11.3366	21	1559.44	53.6284	17.4527	7.13173	32.264	77.4538	1817.66	322.522	11.3669	0	0	12672483	3788757	12684131	8163390	1152738692	127061311	4381676	0	0
60	2.19436	16	7.29143	16	7.29143	0	564.18	38.5095	25.521	5.80353	47.6468	480.692	1353.97	187.44	3.774	0	0	22680293	3133649	18911490	19711491	949242591	67241228	1962501	0	0
61	3.62274	5	1.38017	4	1.10414	1	130.84	4.45158	10.1109	9.20815	86.5394	90.075	3038.56	212.803	0.686427	0	0	7250854	5000513	15451863	2326080	2066955618	36656537	232973	0	0
62	1.19013	37	31.089	31	26.0475	6	2405.55	75.4888	8.09764	4.3834	22.9272	213.055	668.196	196.104	19.4133	0	0	5965616	2012693	5153975	5105278	374137632	51511639	6198616	0	0
65	1.01254	31	30.6161	19	18.7647	12	2902.46	55.5509	7.2997	3.83947	23.0656	390.929	434.472	105.213	7.20606	0	0	5087235	1800761	3663395	5049265	264445466	28985312	2250525	0	0
66	2.4652	26	10.5468	22	8.92424	4	999.86	18.3813	22.164	9.14487	36.0224	345.503	1644.24	323.129	3.19755	0	0	14439831	3709181	4182557	15362530	1007030268	51574023	835341	0	0
69	2.08547	25	11.9877	19	9.11068	6	927.56	18.3987	26.4909	7.40117	26.2754	376.335	1459.79	100.299	2.406	0	0	21115219	3158574	4881419	14925998	1056253217	22308367	712166	0	0
70	0.938473	19	20.2456	8	8.52448	11	1566.53	43.7824	5.55667	3.17415	20.965	174.613	598.137	104.52	3.63246	0	0	4393679	1305455	2812257	10519327	405674801	20444341	1016690	0	0
72	2.50896	5	1.99286	5	1.99286	0	154.2	0.206394	12.8223	14.3297	99.1398	157.454	1871.53	254.194	0.0473593	0	0	9677746	5684159	8354180	8585753	1148881788	43031407	11756	0	0
73	2.17847	14	6.42652	10	4.59037	4	609.25	20.9962	6.92202	5.63406	30.382	134.623	1758.39	105.275	2.28202	0	0	5265138	2340780	4874678	6458790	1158602757	21288834	622089	0	0
74	1.99354	21	10.534	12	6.01943	9	998.64	44.79	20.8903	12.7196	54.4847	202.073	1300.94	310.411	13.6742	0	0	15377894	5517614	9570231	7610130	831759341	81630740	4476259	0	0
77	2.02468	15	7.40857	8	3.95123	7	702.35	15.7495	5.2856	11.7315	32.4269	528.836	1118.69	230.288	3.05823	0	0	3479633	4398545	4985231	19680065	670603226	60306856	822249	0	0
80	1.72682	13	7.52828	12	6.94918	1	713.69	15.7979	14.4267	5.0821	18.6472	315.038	1119.57	189.478	1.34529	0	0	11090299	2210424	3423060	9824097	790191764	38100798	414716	0	0
86	3.60203	92	25.5411	64	17.7677	28	2421.34	73.008	39.3499	9.29109	98.8164	510.556	2262.75	497.08	40.5603	0.00327283	0	30602742	4600271	22627256	24144968	1337357024	158976790	12442825	1133	0
1Percent Neoplastic Ductal Cells calculated by: (Number of PanIN Cells /(Number of Ductal Cells + Number of PanIN cells)) x 100

### Sheet: Sequencing Cohort
Supplementary Table 2.1 3D Modeling Quantifications for Sequencing Cases
								Volume (mm3) By Cell Type									Number of Cells By Cell Type
Case #	Sample Volume (cm3)	Total PanINs	PanIN Burden (Total PanINs/cm3)	Completely Enclosed PanINs	PanIN Burden (Enclosed PanINs/cm3)	PanINs Not Enclosed	Percent Neoplastic Ductal Cells1	Islets	Normal Ductal Epithelium	Smooth Muscle	Fat	Acini	Collagen	PanIN	PDAC	Lypmh Node	Islets	Normal Ductal Epithelium	Smooth Muscle	Fat	Acini	Collagen	PanIN	PDAC	Lypmh Node
92	1.58101	43	27.1978	22	13.9152	21	68.1856	14.611	6.28137	40.7979	80.5948	1061.99	275.079	21.7324	0.536466	0	8532093	3294654	15179855	6091652	462915578	116424763	7061194	169116	0
98	0.932825	25	26.8003	18	19.2962	7	37.2436	9.11176	5.60138	20.4208	337.006	277.531	243.714	4.36917	0	0	7628750	2812451	5925335	9162453	168643313	61648909	1669087	0	0
104	0.984275	8	8.12781	5	5.07988	3	36.3446	5.94497	2.4704	86.3669	155.324	317.193	287.874	2.60148	4.33563	28.7911	1942923	930816	22635528	15841499	125396817	119296184	531457	1057069	2171194
114	0.582844	8	13.7258	7	12.0101	1	61.9375	13.2277	0.914157	19.1614	84.1769	379.217	54.8536	2.67078	0	0	9519437	383343	2956226	1688233	222300059	15233495	623797	0	0
116	0.688889	12	17.4193	5	7.25806	7	22.9548	4.64009	3.95344	13.049	71.8433	457.996	105.085	1.35687	0	0	4210018	1956854	3710177	3859111	330890069	22765982	583024	0	0
117	0.877787	13	14.81	9	10.2531	4	24.2144	20.2795	3.76037	34.285	95.8324	615.197	50.1329	2.07206	0	0	14887189	1713378	4841919	2504939	363255194	13296163	547444	0	0
151	1.33778	4	2.99004	2	1.49502	2	14.3767	17.0976	4.52805	139.206	40.3921	968.691	76.8451	1.38034	0	0	12276939	2186112	34126929	647473	616062138	15687209	367063	0	0
155	0.314867	4	12.7038	1	3.17595	3	35.1576	4.93908	1.12953	25.3781	45.7147	193.918	23.3782	0.788177	0	0	3641631	485058	9377712	636441	113397407	4427838	262999	0	0
1Percent Neoplastic Ductal Cells calculated by: (Number of PanIN Cells /(Number of Ductal Cells + Number of PanIN cells)) x 100

### Sheet: Individual PanIN Data
Supplementary Table 2.3 Individual PanIN Data
Case #	PanIN Number	PanIN Volume (mm3)	Number of PanIN Cells	Primary Axis Length (cm)	Completely Enclosed
15	1	0.48798	205132	0.858821	No
15	2	0.350158	152367	0.49246	No
15	3	0.211125	82856	0.326964	No
15	4	0.160548	69287	0.624063	No
15	5	0.11776	59708	0.438684	No
15	6	0.0285068	12286	0.230432	Yes
15	7	0.0269827	8658	0.128067	No
15	8	0.0142612	6856	0.10749	No
15	9	0.0107412	5422	0.0753618	No
15	10	0.0111231	4659	0.0582324	No
15	11	0.0121375	5506	0.168487	Yes
15	12	0.00997056	4165	0.0438237	No
15	13	0.00656122	3429	0.0774954	No
15	14	0.00386726	1754	0.04383	No
15	15	0.00283565	1360	0.0400189	No
15	16	0.00309139	1477	0.0564396	Yes
15	17	0.00264557	1266	0.0400254	Yes
15	18	0.00134784	572	0.0301207	Yes
15	19	0.00131674	573	0.0265685	Yes
15	20	0.00103162	436	0.0266708	Yes
15	21	0.00108864	402	0.0402152	Yes
15	22	0.000781056	382	0.0302513	Yes
15	23	0.000677376	311	0.0318839	Yes
15	24	0.000603072	329	0.0294377	No
15	25	0.00059616	221	0.0200476	Yes
15	26	0.000556416	303	0.0280953	Yes
15	27	0.000508032	199	0.0197809	Yes
15	28	0.000419904	235	0.0282874	Yes
15	29	0.000333504	173	0.0141005	Yes
18	1	17.2854	6235022	1.91942	No
18	2	1.82995	697159	0.656666	No
18	3	0.565583	173025	0.503099	No
18	4	0.496684	150860	0.400319	No
18	5	0.319374	95389	0.367532	No
18	6	0.289742	109322	0.247719	No
18	7	0.217265	58429	0.286878	No
18	8	0.227006	65010	0.272772	No
18	9	0.210864	55112	0.343399	Yes
18	10	0.171371	46431	0.133032	Yes
18	11	0.115315	32782	0.213629	No
18	12	0.0384739	14570	0.0880211	Yes
18	13	0.0354741	11359	0.133231	No
18	14	0.0307964	11071	0.11302	No
18	15	0.025825	5793	0.141297	Yes
18	16	0.0209727	6175	0.0958529	No
18	17	0.0188248	6794	0.13916	No
18	18	0.0185086	5286	0.049353	Yes
18	19	0.0140988	4740	0.115176	Yes
18	20	0.0133609	5365	0.0848414	Yes
18	21	0.00942278	4172	0.0805126	Yes
18	22	0.00940723	3515	0.11304	Yes
18	23	0.00914976	3514	0.056265	Yes
18	24	0.00772589	2843	0.0616526	Yes
18	25	0.00755827	2655	0.0632323	Yes
18	26	0.0062208	2001	0.0488874	Yes
18	27	0.00509933	1906	0.0596076	No
18	28	0.00557971	1717	0.042901	Yes
18	29	0.00438912	1747	0.0731727	Yes
18	30	0.0029065	1027	0.0422295	Yes
18	31	0.00360634	1083	0.0599693	Yes
18	32	0.00341107	1356	0.0644556	Yes
18	33	0.0022153	636	0.0338275	Yes
18	34	0.00245894	859	0.047908	Yes
18	35	0.00188179	556	0.0302173	Yes
18	36	0.0024503	887	0.037249	Yes
18	37	0.00219974	868	0.0379062	Yes
18	38	0.0015241	490	0.0298712	Yes
18	39	0.00242266	953	0.0322926	Yes
18	40	0.00163642	594	0.0293189	Yes
18	41	0.00158112	675	0.0521819	Yes
18	42	0.00150163	595	0.032014	Yes
18	43	0.00176256	767	0.0256275	Yes
18	44	0.00161741	638	0.0295996	Yes
18	45	0.00132192	415	0.0308007	Yes
18	46	0.00130291	506	0.0388063	No
18	47	0.0014256	506	0.0312367	Yes
18	48	0.000969408	337	0.036305	Yes
18	49	0.0010489	299	0.0368385	Yes
18	50	0.000546048	200	0.038803	Yes
18	51	0.000378432	130	0.0213386	Yes
18	52	9.1584e-05	26	0.0125888	Yes
22	1	2.91609	847279	0.596988	No
22	2	0.176335	62808	0.71407	No
22	3	0.0525364	14489	0.127798	No
22	4	0.0380022	9907	0.155534	Yes
22	5	0.0232468	7821	0.137795	No
22	6	0.0237997	7878	0.150078	Yes
22	7	0.015222	6674	0.0932194	No
22	8	0.0191912	5481	0.088945	Yes
22	9	0.00969754	3154	0.0880377	No
22	10	0.010997	3822	0.106225	Yes
22	11	0.0110488	3147	0.0776722	Yes
22	12	0.0043753	1646	0.0484642	No
22	13	0.00265421	1017	0.0525846	Yes
22	14	0.00121478	439	0.0258471	Yes
22	15	0.000929664	445	0.0238137	No
23	1	0.999114	504777	0.534281	No
23	2	0.722893	343418	0.371357	No
23	3	0.15673	79327	0.363101	Yes
23	4	0.0797144	37569	0.175512	No
23	5	0.0505907	25314	0.194598	Yes
23	6	0.0150457	7482	0.0660116	Yes
23	7	0.00239501	1308	0.0589062	Yes
23	8	0.00215309	1013	0.0640058	No
23	9	0.0013824	750	0.0287346	Yes
23	10	0.0010679	410	0.0483053	No
23	11	0.000832896	403	0.0244712	Yes
23	12	0.000732672	324	0.022215	Yes
24	1	1.24158	578616	1.04796	No
24	2	0.440548	219140	0.491524	Yes
24	3	0.423255	192768	1.13999	No
24	4	0.418655	206946	0.72473	Yes
24	5	0.339179	163450	0.454355	No
24	6	0.23093	112423	0.441684	No
24	7	0.174794	84881	0.633336	Yes
24	8	0.133267	61679	0.262612	Yes
24	9	0.115684	58904	0.246688	Yes
24	10	0.0524586	23407	0.119953	No
24	11	0.0455155	20298	0.154667	Yes
24	12	0.044045	21453	0.232432	Yes
24	13	0.0471243	21704	0.23709	Yes
24	14	0.035113	15886	0.105678	No
24	15	0.0420232	20355	0.394387	Yes
24	16	0.0278623	13127	0.183055	Yes
24	17	0.0321581	17355	0.140984	Yes
24	18	0.00582682	2595	0.0879069	Yes
24	19	0.00162432	826	0.0495315	Yes
24	20	0.000964224	439	0.0491147	Yes
24	21	0.000867456	416	0.0545978	Yes
24	22	0.000896832	384	0.0652182	Yes
24	23	0.000684288	315	0.0279676	Yes
24	24	0.000620352	341	0.0401848	Yes
26	1	0.248217	96942	0.655436	No
26	2	0.123543	45785	0.310364	No
26	3	0.0921145	30787	0.191277	No
26	4	0.086635	25591	0.187138	No
26	5	0.0488402	13243	0.111806	Yes
26	6	0.0122999	4004	0.107071	Yes
26	7	0.00725069	3110	0.0798921	Yes
26	8	0.00556934	2061	0.0515576	Yes
26	9	0.00422669	1548	0.0501531	No
26	10	0.00261792	1340	0.0438814	Yes
26	11	0.00287021	911	0.0743335	Yes
26	12	0.00292723	654	0.0804671	Yes
26	13	0.00194573	870	0.0523406	Yes
26	14	0.00206496	958	0.0358107	Yes
26	15	0.00222566	1022	0.0405826	Yes
26	16	0.00180576	731	0.112374	Yes
26	17	0.00129427	584	0.025667	Yes
26	18	0.00136512	525	0.0442074	Yes
26	19	0.00113011	407	0.0267387	Yes
26	20	0.00133402	53	0.0465782	Yes
26	21	0.00110419	390	0.0389265	No
26	22	0.00140314	560	0.0541576	Yes
26	23	0.00114566	468	0.0492963	Yes
26	24	0.00110074	273	0.049109	Yes
26	25	0.00100224	439	0.0295208	No
28	1	0.352446	104447	0.232851	No
28	2	0.375764	166238	0.264555	No
28	3	0.145363	52673	0.207409	Yes
28	4	0.12975	42771	0.270716	Yes
28	5	0.0790111	25178	0.134418	No
28	6	0.0827124	30622	0.300533	No
28	7	0.0514391	23243	0.170925	No
28	8	0.0313874	13052	0.0912823	No
28	9	0.0221098	7058	0.110813	Yes
28	10	0.0188853	6854	0.083965	Yes
28	11	0.00864346	2643	0.0604045	No
28	12	0.00505958	1468	0.0700974	Yes
28	13	0.0028633	982	0.046575	Yes
28	14	0.00278899	872	0.032558	Yes
28	15	0.00228442	741	0.0662957	Yes
28	16	0.00189734	802	0.0424782	Yes
28	17	0.00161741	419	0.0367812	Yes
28	18	0.00107827	403	0.0320387	Yes
30	1	2.70977	878745	0.84213	No
30	2	0.52741	171994	0.647392	No
30	3	0.456206	137453	0.232447	No
30	4	0.460624	129112	0.39444	No
30	5	0.283052	95129	0.262745	Yes
30	6	0.200508	70256	0.234356	Yes
30	7	0.170476	48077	0.30481	Yes
30	8	0.132049	46038	0.186905	No
30	9	0.13415	40151	0.301265	No
30	10	0.135598	43407	0.195737	No
30	11	0.13175	49332	0.557582	Yes
30	12	0.0367736	12405	0.248298	No
30	13	0.022483	7196	0.0915953	Yes
30	14	0.0152029	5693	0.144106	No
30	15	0.0133073	4168	0.0871687	Yes
30	16	0.0104233	3927	0.100094	No
30	17	0.00836525	2769	0.0709325	Yes
30	18	0.00414029	1698	0.094727	No
30	19	0.00434765	1383	0.135954	No
30	20	0.00410573	1349	0.0526507	Yes
30	21	0.0036599	1635	0.0616954	Yes
30	22	0.00274234	1132	0.055381	Yes
30	23	0.00178848	837	0.0374833	Yes
30	24	0.00110938	419	0.0264057	Yes
30	25	0.00114048	372	0.0336996	Yes
31	1	0.409541	132605	0.437692	Yes
31	2	0.149895	43987	0.484722	No
31	3	0.0728404	22603	0.184599	No
31	4	0.0915754	20778	0.151464	No
31	5	0.0601707	18587	0.246386	No
31	6	0.0372125	15569	0.126393	Yes
31	7	0.0214583	5047	0.103722	No
31	8	0.0129203	3163	0.202172	No
31	9	0.0148228	4029	0.176902	No
31	10	0.00952301	2568	0.234229	Yes
31	11	0.00835834	1313	0.107838	Yes
31	12	0.00505613	1763	0.0738592	Yes
31	13	0.00515981	1334	0.0700555	Yes
31	14	0.000990144	242	0.0284562	Yes
32	1	0.586606	157726	0.775764	Yes
32	2	0.268198	80887	0.530971	No
32	3	0.155325	55671	0.392233	No
32	4	0.0805317	28646	0.598313	No
32	5	0.0601327	23981	0.162731	Yes
32	6	0.060378	22055	0.253829	Yes
32	7	0.0432449	15046	0.201342	Yes
32	8	0.0348399	10930	0.185364	No
32	9	0.0277137	8273	0.153198	Yes
32	10	0.0188715	7043	0.0749389	Yes
32	11	0.0110195	4052	0.0787152	Yes
32	12	0.00858643	3249	0.0758622	Yes
32	13	0.0065232	2074	0.0482983	No
32	14	0.00635213	1745	0.0885144	Yes
32	15	0.00435974	1654	0.068752	Yes
32	16	0.00243302	1078	0.0662682	No
32	17	0.00109901	313	0.0351726	Yes
33	1	2.70753	1200425	0.580663	No
33	2	0.526309	229271	0.323857	Yes
33	3	0.332448	128709	0.176548	Yes
33	4	0.334871	127478	0.170023	No
33	5	0.289634	99746	0.461626	No
33	6	0.229511	99615	0.285413	Yes
33	7	0.178069	70758	0.229992	Yes
33	8	0.140841	65997	0.185343	No
33	9	0.108349	45845	0.15766	Yes
33	10	0.097041	41462	0.136983	Yes
33	11	0.0662135	31119	0.118949	Yes
33	12	0.0252012	11448	0.108097	Yes
33	13	0.0103853	5014	0.0574281	Yes
33	14	0.00838944	4005	0.0608326	Yes
33	15	0.013119	5229	0.09498	Yes
33	16	0.00808704	2548	0.0584386	Yes
33	17	0.00238464	1314	0.0440795	Yes
34	1	1.70571	461731	0.878863	No
34	2	0.56958	159804	0.401793	Yes
34	3	0.278467	98079	0.524868	Yes
34	4	0.121084	29489	0.136853	No
34	5	0.145757	45919	0.338015	Yes
34	6	0.132398	30702	0.202978	Yes
34	7	0.113815	43611	0.217653	No
34	8	0.0817828	22883	0.291819	Yes
34	9	0.0388938	14084	0.301033	No
34	10	0.0286813	11064	0.133404	No
34	11	0.0148262	4135	0.115594	No
34	12	0.0058441	1959	0.0781374	Yes
34	13	0.00245722	797	0.044938	Yes
34	14	0.00265421	776	0.0927237	No
34	15	0.00165197	532	0.0650559	No
34	16	0.0010057	361	0.025548	Yes
36	1	2.0567	652581	1.58977	No
36	2	0.975935	372990	0.714369	Yes
36	3	0.68416	212919	0.653249	Yes
36	4	0.273518	68962	0.258367	No
36	5	0.197393	56447	0.646013	No
36	6	0.121691	5736	0.643049	No
36	7	0.0422772	15461	0.108323	Yes
36	8	0.0158613	5872	0.150906	Yes
36	9	0.0074425	2679	0.0997057	Yes
36	10	0.00456192	1379	0.061166	Yes
36	11	0.0042025	1578	0.077732	Yes
36	12	0.00350784	1456	0.035346	Yes
36	13	0.00158803	534	0.0293442	Yes
36	14	0.00155002	612	0.0416092	Yes
36	15	0.00148954	624	0.052408	Yes
36	16	0.00136339	352	0.0594278	Yes
37	1	13.2065	5882834	1.56319	No
37	2	7.00866	3271336	0.93697	No
37	3	3.18468	1527322	0.625593	No
37	4	0.887086	419104	0.382952	Yes
37	5	0.612296	247450	0.274043	No
37	6	0.611615	280827	0.416432	No
37	7	0.487595	214193	0.326714	No
37	8	0.469339	220186	0.457102	Yes
37	9	0.264985	110916	0.27859	No
37	10	0.19201	95007	0.210944	No
37	11	0.0886101	38540	0.0926693	No
37	12	0.0724844	34259	0.101665	No
37	13	0.0827159	39407	0.27857	Yes
37	14	0.0437253	20686	0.107653	Yes
37	15	0.0381162	18174	0.130819	No
37	16	0.0160289	7965	0.12253	Yes
37	17	0.0133782	5013	0.106301	Yes
37	18	0.0138223	6218	0.0541559	No
37	19	0.00578016	2789	0.0668674	No
37	20	0.00414202	2133	0.0495819	Yes
37	21	0.00453082	2167	0.0479736	Yes
37	22	0.00278208	1131	0.0563069	Yes
37	23	0.00263866	1074	0.0480389	Yes
37	24	0.00224122	1066	0.0501102	Yes
37	25	0.00275443	1214	0.077593	No
37	26	0.00206842	1004	0.036534	Yes
37	27	0.00162259	706	0.0348976	No
37	28	0.0019993	571	0.0355351	No
37	29	0.00217901	910	0.0310344	No
37	30	0.000471744	209	0.018913	Yes
41	1	3.08846	1362934	0.697518	No
41	2	1.40704	604165	0.447639	No
41	3	0.70027	285167	0.331999	No
41	4	0.335033	153725	0.347319	No
41	5	0.255756	110263	0.281225	No
41	6	0.228025	103156	0.276139	No
41	7	0.219598	98574	0.333399	Yes
41	8	0.268452	94420	0.388681	Yes
41	9	0.235737	92552	0.191141	No
41	10	0.110777	28452	0.202232	Yes
41	11	0.0886412	47018	0.31136	Yes
41	12	0.0770999	22812	0.152376	Yes
41	13	0.0697179	19912	0.1606	Yes
41	14	0.0472625	13671	0.232363	Yes
41	15	0.025151	7961	0.156632	Yes
41	16	0.015654	8115	0.0600576	No
41	17	0.00906682	4061	0.0634617	No
41	18	0.00961114	4871	0.0683481	No
41	19	0.00645754	2140	0.103876	Yes
41	20	0.00172973	796	0.0457143	No
41	21	0.00132538	668	0.0388724	Yes
41	22	0.00106618	494	0.0251859	Yes
41	23	0.00102125	615	0.0279229	No
43	1	0.580257	183928	0.588839	Yes
43	2	0.156638	53017	0.163826	No
43	3	0.061484	20574	0.196446	No
43	4	0.0546065	18598	0.105901	Yes
43	5	0.0327387	11911	0.143705	Yes
43	6	0.0135907	3771	0.0723443	Yes
43	7	0.0156781	6187	0.136038	Yes
43	8	0.0167564	4330	0.0917185	No
43	9	0.0102246	1356	0.0765585	Yes
43	10	0.00585619	2110	0.0529946	Yes
43	11	0.00840672	2725	0.0555853	Yes
43	12	0.00434938	950	0.0716671	Yes
43	13	0.00507341	1794	0.0376665	Yes
43	14	0.00331085	1264	0.0826196	Yes
43	15	0.00357523	1395	0.0565073	Yes
43	16	0.00313805	1218	0.0499414	Yes
43	17	0.00356832	595	0.0340345	Yes
43	18	0.00319162	988	0.0472013	No
43	19	0.00259027	872	0.0287102	Yes
43	20	0.00252461	839	0.0660041	Yes
43	21	0.00201485	550	0.0344482	Yes
43	22	0.00291859	974	0.0491918	Yes
43	23	0.00179194	523	0.0472319	Yes
43	24	0.0017159	532	0.0329945	Yes
43	25	0.00160358	415	0.0297029	Yes
43	26	0.00134093	472	0.0342335	Yes
43	27	0.00107136	384	0.0331751	Yes
43	28	0.00102298	165	0.0292994	Yes
46	1	2.74534	771044	0.571788	No
46	2	1.04481	308810	0.735262	No
46	3	0.782865	258513	0.589025	No
46	4	0.620546	198974	0.48286	No
46	5	0.639592	195069	0.480266	No
46	6	0.316615	100279	0.346541	Yes
46	7	0.289538	93133	0.406306	No
46	8	0.246586	104434	0.557106	Yes
46	9	0.268507	99280	0.320314	No
46	10	0.152456	60246	0.396192	Yes
46	11	0.13895	46327	0.20547	Yes
46	12	0.158371	58850	0.302	No
46	13	0.125337	47923	0.280615	Yes
46	14	0.115019	42327	0.380603	No
46	15	0.0592186	22364	0.246646	Yes
46	16	0.0439068	8770	0.191818	No
46	17	0.047634	13298	0.127552	Yes
46	18	0.0386173	9737	0.15736	Yes
46	19	0.0312561	11610	0.0960908	No
46	20	0.031225	12089	0.0938282	No
46	21	0.0214894	7597	0.0586423	Yes
46	22	0.0114826	4053	0.114657	Yes
46	23	0.00742694	2487	0.13982	Yes
46	24	0.00642816	2639	0.0777671	Yes
46	25	0.00605837	1580	0.0473432	Yes
46	26	0.00718502	2421	0.0550493	Yes
46	27	0.00494899	2137	0.125264	Yes
46	28	0.00373421	1274	0.0273313	Yes
46	29	0.00308966	1349	0.0401849	Yes
46	30	0.00263866	1096	0.0546687	Yes
46	31	0.00308794	913	0.0530681	No
46	32	0.00156211	641	0.0705101	Yes
46	33	0.00124416	413	0.0421778	Yes
46	34	0.00151718	155	0.110951	No
46	35	0.0011785	377	0.0674503	Yes
46	36	0.0011975	424	0.0212521	Yes
47	1	1.38148	564043	0.935948	No
47	2	0.718813	299512	0.578119	No
47	3	0.651679	242056	0.618457	No
47	4	0.535962	238442	0.640165	Yes
47	5	0.419895	196550	0.569514	Yes
47	6	0.408484	180695	0.505021	No
47	7	0.343818	150878	0.578395	No
47	8	0.222777	103834	0.182531	Yes
47	9	0.110582	43109	0.149794	No
47	10	0.0664209	28816	0.096813	No
47	11	0.0180092	7878	0.0810995	No
47	12	0.00331085	1634	0.0500808	Yes
47	13	0.00296006	1525	0.0917271	Yes
47	14	0.00226541	970	0.0414421	No
47	15	0.00130118	586	0.0334808	Yes
47	16	0.00163296	805	0.0383893	Yes
47	17	0.00182304	926	0.095094	Yes
47	18	0.00118886	616	0.0449475	Yes
47	19	0.000660096	234	0.0195323	Yes
47	20	0.00076896	394	0.0685169	Yes
47	21	0.000504576	218	0.0239242	Yes
47	22	0.000573696	243	0.0144669	Yes
49	1	1.53377	324575	0.322852	No
49	2	1.44049	472155	0.619618	No
49	3	0.724504	194312	0.270764	Yes
49	4	0.494146	136013	0.33787	Yes
49	5	0.438803	116457	0.293898	Yes
49	6	0.397091	129784	0.310504	Yes
49	7	0.285618	83650	0.27399	Yes
49	8	0.212703	64904	0.406526	No
49	9	0.190267	53360	0.449729	Yes
49	10	0.112584	24202	0.24131	No
49	11	0.100193	34382	0.172227	Yes
49	12	0.0817534	20660	0.121062	No
49	13	0.0852198	26322	0.14611	No
49	14	0.0856034	23992	0.293682	Yes
49	15	0.0368634	12267	0.23723	Yes
49	16	0.0203161	4115	0.145748	Yes
49	17	0.0195731	5186	0.0855716	Yes
49	18	0.0108017	4070	0.137664	Yes
49	19	0.00843437	2740	0.0596079	Yes
49	20	0.00676858	2292	0.0697128	No
49	21	0.00850867	2942	0.0707666	Yes
49	22	0.00656122	2531	0.0524237	Yes
49	23	0.00219802	888	0.0413382	No
49	24	0.00222048	826	0.0378432	Yes
49	25	0.00194746	667	0.0422796	Yes
49	26	0.00154829	598	0.0298583	Yes
49	27	0.00167616	527	0.0401683	Yes
49	28	0.00123379	476	0.0294504	Yes
49	29	0.00115258	403	0.0325403	Yes
49	30	0.00137549	524	0.037339	Yes
49	31	0.00109037	341	0.0225055	Yes
49	32	0.00116467	477	0.0366361	Yes
50	1	0.267486	87961	0.63197	Yes
50	2	0.0110575	3060	0.0717742	No
50	3	0.013627	3021	0.118311	Yes
50	4	0.00247795	672	0.0804229	Yes
51	1	0.090034	29403	0.27687	No
51	2	0.015806	4334	0.118934	Yes
51	3	0.0102488	3251	0.0742822	Yes
51	4	0.00383789	1210	0.0619962	Yes
51	5	0.00416448	1326	0.0732573	Yes
51	6	0.00278554	1559	0.0840969	No
51	7	0.00193536	608	0.0349779	Yes
51	8	0.00293587	1089	0.104035	Yes
51	9	0.0022896	771	0.0236295	Yes
51	10	0.00228614	554	0.0564849	Yes
51	11	0.0017712	742	0.0470286	Yes
51	12	0.00175219	512	0.0516271	Yes
51	13	0.00165542	647	0.0412581	Yes
51	14	0.00141523	399	0.0236419	Yes
51	15	0.00114394	359	0.0433382	Yes
51	16	0.00144115	524	0.0270497	Yes
51	17	0.00118714	361	0.0362368	Yes
51	18	0.00116122	361	0.0308498	Yes
51	19	0.00116294	460	0.054947	Yes
51	20	0.00106618	298	0.0446119	Yes
51	21	0.00079488	247	0.0275422	Yes
51	22	0.000571968	218	0.0336328	No
54	1	1.89847	942813	0.465117	Yes
54	2	0.662857	331637	0.326008	No
54	3	0.714856	405583	0.647842	No
54	4	0.318533	156528	0.396255	Yes
54	5	0.192983	100764	0.381659	No
54	6	0.141324	72374	0.349676	No
54	7	0.0982593	46947	0.134167	No
54	8	0.0501517	23166	0.200219	No
54	9	0.0435076	23157	0.278171	No
54	10	0.0185933	8544	0.182687	Yes
54	11	0.0168808	8132	0.103881	No
54	12	0.00106618	499	0.0532945	Yes
54	13	0.00050112	179	0.0372488	No
56	1	5.44686	1632768	1.01769	No
56	2	2.62593	859145	0.477253	Yes
56	3	0.246909	64115	0.346627	Yes
56	4	0.248436	86093	0.42467	Yes
56	5	0.112965	35469	0.233653	Yes
56	6	0.0971672	27899	0.328586	Yes
56	7	0.0395038	12159	0.194466	No
56	8	0.0237859	7411	0.113749	Yes
56	9	0.0207706	6800	0.0898084	No
56	10	0.0156522	5949	0.0767289	Yes
56	11	0.00786413	3342	0.0564371	Yes
56	12	0.00682733	2568	0.0637029	Yes
56	13	0.0044375	1806	0.0799281	Yes
56	14	0.00427507	1681	0.0410642	Yes
56	15	0.00268704	1193	0.0321546	Yes
56	16	0.00221357	1114	0.0282755	Yes
56	17	0.00255917	705	0.0304761	No
56	18	0.00166061	667	0.0302874	Yes
56	19	0.0019008	625	0.0238858	Yes
56	20	0.00105581	378	0.0336568	Yes
56	21	0.000998784	358	0.025224	Yes
57	1	2.50655	636152	0.741306	Yes
57	2	0.595597	202788	0.501423	No
57	3	0.224236	66827	0.172932	Yes
57	4	0.238255	75347	0.438971	No
57	5	0.0200794	6020	0.188903	No
57	6	0.00897696	2608	0.0604521	Yes
57	7	0.00326246	1234	0.0462535	Yes
57	8	0.00229997	945	0.0642306	Yes
57	9	0.00205632	641	0.0391327	Yes
57	10	0.0015673	481	0.0448882	Yes
57	11	0.00124934	450	0.0298862	Yes
59	1	2.65565	1062438	0.921457	No
59	2	2.71809	1021127	1.36729	No
59	3	1.69337	668394	1.32568	No
59	4	1.41072	559550	0.525198	No
59	5	0.543451	194371	0.597394	Yes
59	6	0.509941	184773	0.475354	No
59	7	0.426425	160434	0.634657	Yes
59	8	0.150611	55844	0.439264	Yes
59	9	0.145802	52441	0.172427	No
59	10	0.144933	48573	0.211182	No
59	11	0.114774	46384	0.255085	No
59	12	0.108931	45730	0.180316	No
59	13	0.106447	44009	0.283819	No
59	14	0.122719	44734	0.243958	Yes
59	15	0.0704782	26428	0.369202	Yes
59	16	0.0568408	20183	0.0788419	No
59	17	0.0588315	21067	0.106323	No
59	18	0.0466318	18712	0.137345	Yes
59	19	0.0520111	19803	0.135559	No
59	20	0.0517311	19288	0.151586	No
59	21	0.0262068	9892	0.139535	Yes
59	22	0.0228027	8713	0.0867239	Yes
59	23	0.021422	8234	0.344057	Yes
59	24	0.020399	5840	0.0840036	Yes
59	25	0.0187747	6561	0.0446227	No
59	26	0.0164385	6518	0.16531	Yes
59	27	0.00740966	2805	0.0433921	Yes
59	28	0.00863309	3524	0.0705488	No
59	29	0.00456365	1444	0.101564	Yes
59	30	0.0041472	1938	0.0587078	Yes
59	31	0.00351475	1804	0.0532254	No
59	32	0.00278035	837	0.0361356	Yes
59	33	0.00341626	1192	0.044716	No
59	34	0.00244339	1017	0.0261867	No
59	35	0.00239155	976	0.0477667	Yes
59	36	0.00140659	696	0.0370391	Yes
59	37	0.00136166	681	0.0310838	No
59	38	0.00155347	729	0.0322808	Yes
59	39	0.00120442	532	0.0309675	Yes
59	40	0.0011664	550	0.0599338	Yes
59	41	0.00122342	506	0.0259432	Yes
59	42	0.00102989	387	0.0385619	Yes
59	43	0.00079488	390	0.0368884	Yes
59	44	0.000886464	403	0.0378051	No
59	45	0.000746496	371	0.0326687	Yes
59	46	0.000584064	280	0.0251563	Yes
59	47	0.000706752	326	0.0286291	Yes
59	48	0.000551232	248	0.0280828	Yes
60	1	1.18302	610700	1.04864	Yes
60	2	1.11246	598533	0.458014	Yes
60	3	0.752532	378143	0.546467	Yes
60	4	0.249855	121969	0.368611	Yes
60	5	0.147792	78771	0.194411	Yes
60	6	0.0994378	52252	0.354889	Yes
60	7	0.0768908	37697	0.304595	Yes
60	8	0.0579381	32274	0.187968	Yes
60	9	0.042787	24073	0.205896	Yes
60	10	0.0254673	13751	0.0841531	Yes
60	11	0.0170104	9939	0.130277	Yes
60	12	0.00302227	1381	0.0628778	Yes
60	13	0.0028823	1427	0.045784	Yes
60	14	0.00116122	649	0.0210295	Yes
60	15	0.00109555	618	0.0911011	Yes
60	16	0.000644544	325	0.0331599	Yes
61	1	0.351244	114712	0.376031	Yes
61	2	0.176609	61139	0.375668	No
61	3	0.128418	47111	0.237614	Yes
61	4	0.0269724	8999	0.168768	Yes
61	5	0.0031847	1013	0.0391506	Yes
62	1	12.1774	3640848	1.71712	No
62	2	4.6185	1733481	0.761655	No
62	3	2.30869	729301	0.451341	No
62	4	0.100119	28995	0.238513	Yes
62	5	0.052996	14199	0.146184	Yes
62	6	0.0267114	8303	0.128754	Yes
62	7	0.0240762	8450	0.120063	Yes
62	8	0.016829	6176	0.0850326	Yes
62	9	0.0214514	5929	0.215124	Yes
62	10	0.0103352	3513	0.172697	Yes
62	11	0.00556934	1673	0.0982828	Yes
62	12	0.00464141	1453	0.0731357	Yes
62	13	0.00438739	1538	0.0629312	Yes
62	14	0.0041593	1409	0.0658895	Yes
62	15	0.0034681	1321	0.0647497	Yes
62	16	0.0035303	1113	0.0399218	Yes
62	17	0.00379987	1522	0.0510666	Yes
62	18	0.0027648	680	0.0664484	Yes
62	19	0.00200966	862	0.056842	Yes
62	20	0.00205286	696	0.0496052	Yes
62	21	0.00155693	437	0.0276801	Yes
62	22	0.00150509	571	0.0334061	Yes
62	23	0.00169517	477	0.0503176	Yes
62	24	0.00139795	425	0.0418756	Yes
62	25	0.00167616	733	0.0397069	No
62	26	0.001512	598	0.0529888	Yes
62	27	0.00157939	486	0.0830135	Yes
62	28	0.00171245	628	0.0713742	No
62	29	0.00105235	400	0.0546882	Yes
62	30	0.00105062	433	0.0366117	No
62	31	0.00100224	497	0.0321658	Yes
62	32	0.000857088	341	0.0393328	Yes
62	33	0.0006912	290	0.0342496	Yes
62	34	0.000817344	203	0.0340796	Yes
62	35	0.000568512	205	0.0147839	Yes
62	36	0.000577152	231	0.0233023	Yes
62	37	0.00050976	199	0.0206781	Yes
65	1	2.13871	678981	0.927514	No
65	2	1.90071	585178	0.868799	Yes
65	3	1.2233	378100	0.747791	No
65	4	0.825557	263468	0.93159	No
65	5	0.508846	159180	0.70682	No
65	6	0.169104	44534	0.172282	No
65	7	0.1534	47774	0.251586	No
65	8	0.11209	33784	0.216501	No
65	9	0.0579433	15557	0.249287	No
65	10	0.0393155	14903	0.165742	Yes
65	11	0.014313	5558	0.0794423	Yes
65	12	0.0139294	5590	0.151212	Yes
65	13	0.00996365	4332	0.167065	No
65	14	0.00886982	2659	0.165219	Yes
65	15	0.00614304	1798	0.048091	No
65	16	0.00426298	1768	0.0557172	Yes
65	17	0.00316051	1062	0.0436474	Yes
65	18	0.00271814	1193	0.0647233	No
65	19	0.00183859	709	0.0394385	Yes
65	20	0.00139795	543	0.0476164	Yes
65	21	0.0012649	517	0.0529142	Yes
65	22	0.00122515	433	0.0786644	Yes
65	23	0.00122861	408	0.0307047	No
65	24	0.0010921	365	0.0294899	Yes
65	25	0.000988416	393	0.0468156	Yes
65	26	0.000926208	313	0.0377321	Yes
65	27	0.000841536	282	0.0427086	Yes
65	28	0.00093312	326	0.037688	Yes
65	29	0.00080352	295	0.0266126	Yes
65	30	0.00063072	235	0.0375453	Yes
65	31	0.000554688	286	0.0344911	Yes
66	1	0.942482	258591	0.803634	Yes
66	2	0.605246	139278	0.645543	Yes
66	3	0.528441	142093	0.339501	Yes
66	4	0.286877	74212	0.245066	Yes
66	5	0.191652	45871	0.373737	Yes
66	6	0.142246	42697	0.343822	Yes
66	7	0.111696	29158	0.222997	Yes
66	8	0.0886723	21073	0.157812	Yes
66	9	0.0656329	19191	0.152534	Yes
66	10	0.062621	18730	0.208662	No
66	11	0.0338895	5961	0.199038	No
66	12	0.0247087	7084	0.0767346	Yes
66	13	0.0201554	3988	0.0924854	Yes
66	14	0.0262708	8152	0.225143	Yes
66	15	0.0215533	6354	0.165887	Yes
66	16	0.0123051	2863	0.0804544	Yes
66	17	0.0056592	1829	0.0649745	Yes
66	18	0.00554688	1745	0.0502057	No
66	19	0.00465869	1131	0.0599804	Yes
66	20	0.00396403	1104	0.0526475	Yes
66	21	0.00313286	1152	0.0724143	Yes
66	22	0.0026231	803	0.0474935	Yes
66	23	0.00272678	732	0.0616785	Yes
66	24	0.00240365	866	0.0660116	Yes
66	25	0.00123725	287	0.0216374	Yes
66	26	0.00114739	398	0.0415186	No
69	1	0.587503	126692	0.236138	Yes
69	2	0.481801	157611	0.338728	Yes
69	3	0.24785	82788	0.234211	Yes
69	4	0.252317	88550	0.613947	No
69	5	0.184578	49377	0.292833	Yes
69	6	0.201613	58785	0.582734	Yes
69	7	0.160832	61721	0.224172	Yes
69	8	0.0624015	18814	0.264294	Yes
69	9	0.0431222	11301	0.213756	Yes
69	10	0.0244633	6764	0.0711699	No
69	11	0.0240987	8316	0.120166	No
69	12	0.0221409	7352	0.121044	Yes
69	13	0.0217849	6842	0.156727	No
69	14	0.022578	7215	0.120941	No
69	15	0.0184913	5084	0.0808783	Yes
69	16	0.0120735	3185	0.0568123	Yes
69	17	0.0123258	3922	0.162491	Yes
69	18	0.00751853	2189	0.0910898	Yes
69	19	0.00547603	1684	0.0481643	Yes
69	20	0.00353376	1006	0.0472708	Yes
69	21	0.00386035	1145	0.0581694	Yes
69	22	0.00174874	589	0.0305076	Yes
69	23	0.00121651	441	0.0447296	Yes
69	24	0.0014688	397	0.0312849	Yes
69	25	0.00120442	399	0.0311135	No
70	1	1.64298	432748	0.61863	No
70	2	0.46798	147378	0.666614	No
70	3	0.342517	78868	0.281313	No
70	4	0.327779	99635	0.474645	Yes
70	5	0.181314	63834	0.159312	No
70	6	0.159652	42968	0.219314	No
70	7	0.130804	37007	0.41498	No
70	8	0.0903917	27162	0.166196	Yes
70	9	0.0728369	23989	0.213266	Yes
70	10	0.0649365	20119	0.329937	Yes
70	11	0.0490476	12501	0.125308	No
70	12	0.0270743	9381	0.0744885	Yes
70	13	0.0311869	8195	0.0780814	No
70	14	0.0118264	3631	0.0853727	No
70	15	0.013119	4115	0.0948758	No
70	16	0.00779155	2266	0.168971	Yes
70	17	0.00621043	1707	0.0954167	Yes
70	18	0.00348883	776	0.0298031	No
70	19	0.00151546	411	0.0289728	Yes
72	1	0.0366924	9107	0.103918	Yes
72	2	0.00440294	1106	0.0394019	Yes
72	3	0.00204941	463	0.0449508	Yes
72	4	0.00220493	590	0.0444549	Yes
72	5	0.00200966	490	0.0897533	Yes
73	1	1.87537	512885	0.52787	Yes
73	2	0.18867	48541	0.278991	No
73	3	0.0936749	25962	0.274969	Yes
73	4	0.0422963	12321	0.346373	Yes
73	5	0.0317209	8793	0.167339	No
73	6	0.0134698	3429	0.107897	No
73	7	0.0122982	3608	0.117729	Yes
73	8	0.00441158	824	0.0400808	Yes
73	9	0.00556762	1876	0.070477	Yes
73	10	0.0043511	923	0.199051	Yes
73	11	0.00460512	1472	0.0482831	Yes
73	12	0.00243648	528	0.0595096	No
73	13	0.00157421	510	0.0266434	Yes
73	14	0.00157939	417	0.0338993	Yes
74	1	11.0093	3629231	2.63797	No
74	2	0.826243	293886	1.15218	No
74	3	0.641404	157832	0.956609	No
74	4	0.437068	147616	1.49042	No
74	5	0.310905	101914	0.708009	No
74	6	0.231008	89960	0.35199	No
74	7	0.0887397	23882	0.136643	No
74	8	0.0736128	14426	0.390671	No
74	9	0.0150146	3883	0.180617	Yes
74	10	0.00861408	3719	0.147112	No
74	11	0.00736474	2400	0.0737514	Yes
74	12	0.00415584	1144	0.0324515	Yes
74	13	0.0037584	1160	0.0452342	Yes
74	14	0.00352685	1269	0.0785701	Yes
74	15	0.00365299	1128	0.0553205	Yes
74	16	0.0020615	576	0.0360738	Yes
74	17	0.00229478	536	0.0873541	Yes
74	18	0.00165888	476	0.0887324	Yes
74	19	0.00132365	476	0.0629983	Yes
74	20	0.00113357	415	0.0477675	Yes
74	21	0.00135475	332	0.0517552	Yes
77	1	0.851532	208519	0.604572	No
77	2	0.462938	122364	0.269998	Yes
77	3	0.296934	102985	1.58782	No
77	4	0.31024	59964	0.31785	No
77	5	0.264818	88266	0.250012	Yes
77	6	0.289558	84861	0.544173	Yes
77	7	0.197402	36982	0.422882	No
77	8	0.121109	59488	0.221355	No
77	9	0.117406	30229	0.243847	Yes
77	10	0.12632	22914	0.180789	No
77	11	0.00887846	2491	0.0825186	No
77	12	0.00604973	1310	0.0897747	Yes
77	13	0.0021479	718	0.0382111	Yes
77	14	0.00196819	705	0.0387851	Yes
77	15	0.000926208	454	0.0245065	Yes
80	1	1.07575	319904	0.383559	No
80	2	0.216536	75960	0.37366	Yes
80	3	0.0334817	11591	0.113573	Yes
80	4	0.00680314	2492	0.0386423	Yes
80	5	0.0027769	954	0.0442597	Yes
80	6	0.00272333	1255	0.0515256	Yes
80	7	0.00167616	566	0.030693	Yes
80	8	0.00165542	536	0.0539683	Yes
80	9	0.00137203	493	0.0417747	Yes
80	10	0.00118022	438	0.0399295	Yes
80	11	0.0006048	264	0.0247825	Yes
80	12	0.000430272	142	0.0439527	Yes
80	13	0.000304128	122	0.0173257	Yes
86	1	24.6956	7230369	1.26047	No
86	2	7.36681	2294300	0.734531	No
86	3	1.80476	588472	0.491945	No
86	4	1.11485	386409	0.600624	No
86	5	1.07402	383912	0.426472	Yes
86	6	0.836183	293134	0.713357	Yes
86	7	0.616922	230032	0.29032	No
86	8	0.466135	133199	0.290026	No
86	9	0.49745	178420	0.28157	No
86	10	0.267501	96964	0.18864	No
86	11	0.256948	85003	0.232622	Yes
86	12	0.223906	72860	0.30272	No
86	13	0.197336	58492	0.196981	No
86	14	0.128078	50950	0.339752	No
86	15	0.108641	37829	0.178182	Yes
86	16	0.11941	43272	0.226764	Yes
86	17	0.0837095	32835	0.208044	Yes
86	18	0.0773505	25095	0.0947217	No
86	19	0.0740811	24359	0.26646	Yes
86	20	0.062913	23483	0.233594	No
86	21	0.043848	18175	0.228993	Yes
86	22	0.0257714	8665	0.1233	No
86	23	0.0293985	8649	0.0816463	No
86	24	0.0240088	8964	0.0985822	Yes
86	25	0.0261412	10254	0.165723	No
86	26	0.0259407	8744	0.124743	Yes
86	27	0.0243181	8451	0.172115	Yes
86	28	0.0261135	10245	0.112137	Yes
86	29	0.0180697	4726	0.0904838	Yes
86	30	0.014434	5006	0.0931044	No
86	31	0.00881626	2993	0.0634494	Yes
86	32	0.00810778	2930	0.071941	Yes
86	33	0.010978	3268	0.128042	Yes
86	34	0.00736646	2440	0.05277	Yes
86	35	0.007128	2445	0.0782475	Yes
86	36	0.00707098	2633	0.0420798	Yes
86	37	0.0092759	3354	0.116171	No
86	38	0.00671674	2685	0.0574848	Yes
86	39	0.00704506	2461	0.0973937	Yes
86	40	0.00687226	2353	0.0656174	Yes
86	41	0.00648518	2284	0.0684248	Yes
86	42	0.00693274	2670	0.0819867	Yes
86	43	0.00549158	1923	0.0716602	Yes
86	44	0.00493862	1990	0.0464676	No
86	45	0.00514944	1756	0.0768482	Yes
86	46	0.00522029	2063	0.0385986	Yes
86	47	0.00495936	1790	0.104821	No
86	48	0.00614995	2152	0.0733592	No
86	49	0.00580608	2262	0.0748338	Yes
86	50	0.00488678	1795	0.0355504	Yes
86	51	0.00468115	1908	0.0393564	Yes
86	52	0.00422496	1691	0.0386396	Yes
86	53	0.0053257	1686	0.0789258	Yes
86	54	0.00350093	1274	0.0357948	Yes
86	55	0.00398995	1472	0.0433996	Yes
86	56	0.0038569	1378	0.0336481	Yes
86	57	0.00385171	1106	0.0347576	Yes
86	58	0.00359942	1141	0.0531512	Yes
86	59	0.00376704	1330	0.0386869	No
86	60	0.0028512	1066	0.0420253	No
86	61	0.00279072	1002	0.0433653	Yes
86	62	0.00301018	976	0.0367546	Yes
86	63	0.00274061	1041	0.030598	Yes
86	64	0.00348019	1264	0.0971268	Yes
86	65	0.00261274	972	0.0387667	Yes
86	66	0.00228614	654	0.0449169	Yes
86	67	0.00247277	650	0.0262311	Yes
86	68	0.00247104	762	0.0368783	Yes
86	69	0.00217901	884	0.0290125	Yes
86	70	0.00179366	631	0.0392462	Yes
86	71	0.00235008	974	0.0536096	Yes
86	72	0.0017159	616	0.0421161	No
86	73	0.00178675	792	0.0411575	Yes
86	74	0.00139795	638	0.0264429	Yes
86	75	0.00175219	627	0.0422697	Yes
86	76	0.00196646	712	0.0386129	Yes
86	77	0.00170035	610	0.0284668	Yes
86	78	0.00147053	472	0.0483369	Yes
86	79	0.00113184	416	0.0330217	No
86	80	0.00164333	411	0.0241523	No
86	81	0.00120614	504	0.0235929	No
86	82	0.00132365	413	0.0373234	Yes
86	83	0.00123725	406	0.0322069	Yes
86	84	0.00116813	464	0.0358457	Yes
86	85	0.00112838	351	0.0257157	Yes
86	86	0.00101779	374	0.0237683	Yes
86	87	0.000979776	294	0.029524	Yes
86	88	0.00100397	387	0.0476447	No
86	89	0.000908928	257	0.0649102	Yes
86	90	0.000710208	260	0.0243921	Yes
86	91	0.000547776	216	0.0290686	Yes
86	92	0.000642816	225	0.044457	Yes
92	1	9.72084	3120046	1.64902	No
92	2	5.16487	1740574	0.821904	No
92	3	4.37551	1412311	1.03415	No
92	4	0.723959	231326	0.78628	Yes
92	5	0.330421	110860	0.234405	Yes
92	6	0.205978	50319	0.217001	Yes
92	7	0.148408	62695	0.24941	Yes
92	8	0.161608	58882	0.176973	Yes
92	9	0.123989	45353	0.197673	No
92	10	0.0873504	23765	0.338345	No
92	11	0.0702518	27457	0.27503	No
92	12	0.0784253	14490	0.210402	Yes
92	13	0.0843229	21752	0.116363	No
92	14	0.068332	17645	0.083047	No
92	15	0.0621804	14807	0.12221	No
92	16	0.0528578	17700	0.145245	Yes
92	17	0.0518746	18782	0.103709	Yes
92	18	0.0410832	12372	0.0716273	No
92	19	0.0248158	7657	0.174592	Yes
92	20	0.0197389	7310	0.0896972	No
92	21	0.0223137	5147	0.0768568	No
92	22	0.014726	7214	0.0824409	No
92	23	0.0139329	5993	0.0669596	No
92	24	0.0171003	3803	0.0707451	Yes
92	25	0.0137791	4298	0.140484	Yes
92	26	0.0101935	2646	0.0493855	No
92	27	0.00577843	2522	0.052112	No
92	28	0.00644026	2549	0.0904214	Yes
92	29	0.00466214	1105	0.0665654	Yes
92	30	0.00370483	991	0.0702495	No
92	31	0.00418522	759	0.0340912	No
92	32	0.00320026	1396	0.0365199	Yes
92	33	0.00209261	861	0.0471189	Yes
92	34	0.00208224	1049	0.0857932	Yes
92	35	0.00214445	954	0.0496891	Yes
92	36	0.00178157	462	0.0575761	No
92	37	0.00175565	715	0.0434957	No
92	38	0.00169862	681	0.0425412	No
92	39	0.00113357	563	0.03987	Yes
92	40	0.000900288	472	0.0312622	Yes
92	41	0.000836352	416	0.0287183	Yes
92	42	0.0005616	267	0.0263927	Yes
92	43	0.00059616	231	0.0560525	Yes
98	1	1.50734	695426	0.686863	No
98	2	0.947492	403159	0.579517	No
98	3	0.289373	103394	0.313343	No
98	4	0.237133	95329	0.318805	Yes
98	5	0.0991094	39624	0.253878	Yes
98	6	0.062424	27244	0.193097	Yes
98	7	0.0490527	22497	0.176683	No
98	8	0.0631809	27261	0.218617	Yes
98	9	0.0549469	24326	0.148924	Yes
98	10	0.0456728	18890	0.129064	No
98	11	0.0405147	20405	0.142293	Yes
98	12	0.0281681	12922	0.175227	Yes
98	13	0.0318609	14313	0.170887	No
98	14	0.0425952	21232	0.149256	Yes
98	15	0.0196353	7823	0.180377	Yes
98	16	0.0182148	7820	0.198194	Yes
98	17	0.0195264	9552	0.096909	No
98	18	0.00989626	4676	0.0821879	Yes
98	19	0.0104388	4601	0.0591324	Yes
98	20	0.00624326	3015	0.0580323	Yes
98	21	0.00327802	1373	0.0637174	Yes
98	22	0.00150163	702	0.0657769	Yes
98	23	0.000819072	423	0.0235912	Yes
98	24	0.000615168	325	0.0271313	Yes
98	25	0.000539136	269	0.0364619	Yes
104	1	1.52242	277537	0.393735	Yes
104	2	0.693821	149122	0.364203	No
104	3	0.306537	86649	0.209251	No
104	4	0.0573731	13385	0.117985	No
104	5	0.00854323	2484	0.0562157	Yes
104	6	0.00633139	1375	0.110135	Yes
104	7	0.00387763	806	0.0763147	Yes
104	8	0.00258509	99	0.0721356	Yes
114	1	2.05576	453483	0.50686	No
114	2	0.391428	101219	0.246773	Yes
114	3	0.135107	28103	0.265796	Yes
114	4	0.00672192	1725	0.0640922	Yes
114	5	0.00270259	534	0.0312396	Yes
114	6	0.00190426	467	0.038708	Yes
114	7	0.000971136	142	0.0272748	Yes
114	8	0.000736128	235	0.043206	Yes
116	1	0.623685	255063	0.465192	No
116	2	0.31902	140321	0.302545	No
116	3	0.276535	128831	0.412937	No
116	4	0.0667716	28291	0.136492	No
116	5	0.0281042	12886	0.108591	No
116	6	0.0238689	9610	0.15802	Yes
116	7	0.0107361	4490	0.108085	Yes
116	8	0.0027959	1105	0.0652572	Yes
116	9	0.00166925	753	0.0392495	No
116	10	0.00175565	685	0.0285218	No
116	11	0.000908928	491	0.0272175	Yes
116	12	0.00101952	499	0.0345068	Yes
117	1	1.49718	394536	0.810975	No
117	2	0.434716	116354	0.753336	No
117	3	0.0676028	18344	0.133002	No
117	4	0.0484652	11385	0.162712	No
117	5	0.00424051	1182	0.0534155	Yes
117	6	0.00339725	796	0.116733	Yes
117	7	0.00296179	870	0.0623572	Yes
117	8	0.0026905	800	0.0432622	Yes
117	9	0.00270605	629	0.0751276	Yes
117	10	0.00270778	1013	0.0706923	Yes
117	11	0.00219283	614	0.040157	Yes
117	12	0.00144806	438	0.0464074	Yes
117	13	0.00175046	485	0.0709643	Yes
151	1	0.840593	237468	0.571444	No
151	2	0.0372263	8954	0.121031	No
151	3	0.000331776	124	0.0182595	Yes
151	4	0.000381888	161	0.065167	Yes
155	1	0.208428	64316	0.339236	No
155	2	0.169925	60553	0.249136	Yes
155	3	0.0950141	25359	0.130756	No
155	4	0.0348399	10212	0.085411	No
